# Whitefly effector G4 interacts with tomato proteins of which MIPDB141 affects whitefly performance

**DOI:** 10.1101/2023.03.11.532171

**Authors:** Diana Naalden, Wannes Dermauw, Aris Ilias, Geert Baggerman, Marieke Mastop, Sarmina Dangol, Nicolas Gaertner, Winfried Roseboom, Mark Kwaaitaal, Gertjan Kramer, Harrold A. van den Burg, John Vontas, Thomas Van Leeuwen, Merijn R. Kant, Robert C. Schuurink

## Abstract

The phloem-feeding insect *Bemisia tabaci* is an important pest, responsible for the transmission of several crop-threatening virus species. While feeding, the insect secretes a cocktail of effectors to modulate defense responses. Here, we present a set of proteins that was identified in artificial diet on which *B. tabaci* was salivating. We studied whether these candidate effectors can play a role in plant immune suppression. Effector G4 was the most robust suppressor of the flg22-induced ROS response when transiently expressed in *Nicotiana benthamiana*. In addition, G4 was able to supress ROS in *Solanum lycopersicum* (tomato) and *Capsicum annuum* (pepper). Fused to a fluorescence tag, G4 localized in the cytoplasm in *N. benthamiana*. A yeast two-hybrid screen combined with a luciferase bimolecular complementation and co-localization assays resulted in the identification of two target proteins in tomato: REF-like stress related protein 1 (RSP1) and meloidogyne-induced giant cell protein DB141 (MIPDB141). Silencing of *MIPDB141* in tomato, using virus-induced gene silencing, reduced whitefly fecundity up to 40% demonstrating that the protein is involved in susceptibility to *B. tabaci*. Together our data demonstrate that effector G4 impairs tomato immunity to whiteflies by interfering with the ROS production and via a direct interaction with tomato susceptibility protein MIPDB141.
