## Supplementary material for "Whitefly effector G4 interacts with tomato proteins of which MIPDB141 affects whitefly performance": Table S2

### Sheet: 6h_feeding
Table S2 - Proteins that were identified in artificial diet after 6h of Bemisia tabaci feeding
				replicate 1					replicate 2					replicate 3
accession	description	protein group	number of LC-MS/MS replicates in which the protein was identified	validated peptides_rep1	peptides_rep1	validated_PSMs_rep1	PSMs_rep1	confidence_rep1	validated peptides_rep2	peptides_rep2	validated_PSMs_rep2	PSMs_rep2	confidence_rep2	validated peptides_rep3	peptides_rep3	validated_PSMs_rep3	PSMs_rep3	confidence_rep3
BTA026858.1	PREDICTED: uncharacterized protein LOC109042095	-	3	2	10	2	10	100	2	5	2	5	85.7143	1	9	1	9	4.09182
BTA009432.1	PREDICTED: uncharacterized protein LOC109034554	BTA009432.1, BTA009433.1	2	1	3	1	3	100	NA	NA	NA	NA	NA	1	2	2	2	4.09182

### Sheet: 24h_feeding
Table S2 - Proteins that were identified in artificial diet after 24h of Bemisia tabaci feeding
					replicate 1					replicate 2					replicate 3
accession	description	signal peptide?	protein group	number of LC-MS/MS replicates in which the protein was identified	validated peptides_rep1	peptides_rep1	validated_PSMs_rep1	PSMs_rep1	confidence_rep1	validated peptides_rep2	peptides_rep2	validated_PSMs_rep2	PSMs_rep2	confidence_rep2	validated peptides_rep3	peptides_rep3	validated_PSMs_rep3	PSMs_rep3	confidence_rep3
BTA026858.1	PREDICTED: uncharacterized protein LOC109042095	NO, but annotation version in NCBI has (QHB15648.1)	-	3	3	19	3	22	100	8	21	10	24	100	10	22	11	30	100
BTA002396.1	PREDICTED: uncharacterized protein LOC109034498	YES	-	3	1	2	1	2	100	1	2	1	2	100	1	1	1	1	100
BTA009432.1	PREDICTED: uncharacterized protein LOC109034554	YES	BTA009432.1, BTA009433.1	3	1	3	1	3	100	3	6	3	6	100	5	6	4	6	100
BTA023203.2	glucose dehydrogenase [FAD, quinone]-like	NO, but annotation version in NCBI has (QHB15657.1)	-	3	1	3	1	3	100	1	4	1	5	100	1	1	1	1	100
BTA003195.1	microtubule-associated protein futsch-like	NO	BTA003195.1, BTA027670.1	2	NA	NA	NA	NA	NA	1	2	1	2	100	1	4	1	4	100
BTA007014.1	glucose dehydrogenase [FAD, quinone]-like	NO, but annotation version in NCBI has (QHB15631.1)	BTA007014.1, BTA027040.1	2	NA	NA	NA	NA	NA	1	7	1	8	100	2	6	1	6	100
BTA007921.1	PREDICTED: uncharacterized protein LOC109031212	YES	-	2	1	1	1	1	100	1	1	1	1	100	NA	NA	NA	NA	NA
BTA018678.1	ATP synthase F1 subunit delta	NO	-	2	0	1	0	1	71.4286	NA	NA	NA	NA	NA	1	1	1	1	100
BTA021638.1	PREDICTED: uncharacterized protein LOC109031249	YES	-	2	NA	NA	NA	NA	NA	1	3	2	3	100	1	2	1	2	100
