## Supplementary material for "Whitefly effector G4 interacts with tomato proteins of which MIPDB141 affects whitefly performance": Table S3

### Sheet: Table_S3
Table S3 - B. tabaci MED proteins detected in artificial diet, their expression levels in heads of B. tabaci whiteflies (https://doi.org/10.7554/eLife.56168) and their corresponding accession in Huang et al. 2021 (https://doi.org/10.1111/1744-7917.12856)
B. tabaci protein ID*	Name in this study	average expression (FPKM) in heads of viruliferous and aviruliferous whiteflies (based on average of NV1-4 and V1-4 in Supplementary file 3 at https://cdn.elifesciences.org/articles/56168/elife-56168-supp3-v1.xls )	accession of best tblastn hit with CDS of proteins reported in Table S5/S7 of Huang et al. 2021 (https://doi.org/10.1111/1744-7917.12856 )	description of best tblastn hit with CDS of proteins reported in Table S5/S7 of Huang et al. 2021 (https://doi.org/10.1111/1744-7917.12856 )	e-value of best tblastn hit with CDS of proteins identified in Table S5/S7 of Huang et al. 2021 (https://doi.org/10.1111/1744-7917.12856 )
BTA026858.1	S2	20120.1	MN738111	BtSP74.3	0
BTA009432.1	S1	12887.2	MN738093	BtSP31.6	1.68e-169
BTA023203.2	G2	5991.01	MN738120	glucose dehydrogenase	0
BTA009433.1	-	3728.41	MN738093	BtSP31.6	2.91e-166
BTA027040.1	-	3678.42	MN738094	glucose dehydrogenase	0
BTA021638.1	G4	1901.6	MN738100	BtSP30.6	3.78e-163
BTA007921.1	G3	1553.79	MN738135	BtSP20.2	8.26e-112
BTA007014.1	-	1218.99	MN738094	glucose dehydrogenase	0
BTA002396.1	G1-d	470.649	MN738151	BtSP11.6	1.31e-68
BTA003195.1	-	450.429	MN738133	BtSP82.5	0
BTA027670.1	-	292.8	MN738133	BtSP82.5	0
BTA018678.1	-	#N/A	#N/A		#N/A
*highly identical proteins/isoforms are highlighted with the same color
